# Deep immune profiling of the maternal-fetal interface with mild SARS-CoV-2 infection

**DOI:** 10.1101/2021.08.23.457408

**Authors:** Suhas Sureshchandra, Michael Z Zulu, Brianna Doratt, Allen Jankeel, Delia Tifrea, Robert Edwards, Monica Rincon, Nicole E. Marshall, Ilhem Messaoudi

**Author notes:** Corresponding Author: Ilhem Messaoudi, Molecular Biology and Biochemistry, University of California Irvine, 2400 Biological Sciences III, Irvine, CA 92697.

## Abstract

Pregnant women are an at-risk group for severe COVID-19, though the majority experience mild/asymptomatic disease. Although severe COVID-19 has been shown to be associated with immune activation at the maternal-fetal interface even in the absence of active viral replication, the immune response to asymptomatic/mild COVID-19 remains unknown. Here, we assessed immunological adaptations in both blood and term decidua from 9 SARS-exposed pregnant women with asymptomatic/mild disease and 15 pregnant SARS-naive women. In addition to selective loss of tissue-resident decidual macrophages, we report attenuation of antigen presentation and type I IFN signaling but upregulation of inflammatory cytokines and chemokines in blood monocyte derived decidual macrophages. On the other hand, infection was associated with remodeling of the T cell compartment with increased frequencies of activated CD69+ tissue-resident T cells and decreased abundance of Tregs. Interestingly, frequencies of cytotoxic CD4 and CD8 T cells increased only in the blood, while CD8 effector memory T cells were expanded in the decidua. In contrast to decidual macrophages, signatures of type I IFN signaling were increased in decidual T cells. Finally, T cell receptor diversity was significantly reduced with infection in both compartments, albeit to a much greater extent in the blood. The resulting aberrant immune activation in the placenta, even with asymptomatic disease may alter the exquisitely sensitive developing fetal immune system, leading to long-term adverse outcomes for offspring.
