## Supplemental Table 1 for "Deep immune profiling of the maternal-fetal interface with mild SARS-CoV-2 infection"

### Sheet: Sheet1
Subject ID	Group	Age	GA at delivery	COVID Diagnosis	Prepreg BMI	NP IgG	RBD IgG	Blood Pheno	Decidua Pheno	D Mac Pheno	D T cellpheno	3'GEX	5'GEX	Serology
COV1	COVID-19	37	35w	Early T3	22.45	115.6	152.9	Y	Y	Y	Y	Y		Y
COV2	COVID-19	39	38w	T2	23.42	1807.5	4868.3	Y						Y
COV3	COVID-19	40	37w3d	T2	20.8	36.5	57.5	Y						Y
COV4	COVID-19	19	40w3d	Delivery	20.87	15365.1	26056.4	Y	Y				Y	Y
COV5	COVID-19	31	31wk	Delivery	25.9	601.1	452.8	Y	Y	Y				Y
COV6	COVID-19	23	39w1d	Delivery	32.5	67.4	169.2	Y	Y	Y	Y	Y		Y
COV7	COVID-19	35	38w	T3	21.8	7064.3	21060.3		Y	Y	Y	Y	Y	Y
COV8	COVID-19	19	37w6d	Delivery	21.8	359.5	188.1		Y	Y	Y	Y	Y	Y
COV9	COVID-19	32	39w1d	T1	33.5	27.1	1120.6		Y	Y	Y	Y	Y	Y
HD1	HD	40	38w1d	NA	20.8	NA	NA	Y	Y	Y	Y	Y
HD2	HD	35	38w3d	NA	23.11	NA	NA	Y	Y	Y	Y	Y
HD3	HD	29	39w0d	NA	34.36	NA	NA	Y	Y
HD4	HD	40	39w0d	NA	22.78	NA	NA	Y	Y	Y	Y	Y
HD5	HD	32	39w3d	NA	24.19	NA	NA	Y	Y
HD6	HD	40	39w4d	NA	25.78	NA	NA
HD7	HD	39	39w2d	NA	22.14	NA	NA
HD8	HD	34	39w2d	NA	26.01	NA	NA
HD9	HD	34	39w1d	NA	20.3	NA	NA
HD10	HD	36	39w0d	NA	21.77	NA	NA			Y	Y	Y
HD11	HD	37	39w0d	NA	20.23	NA	NA			Y	Y	Y
HD12	HD	32	39w0d	NA	22.61	NA	NA						Y
HD13	HD	36	38w0d	NA	24.09	NA	NA						Y
HD14	HD	33	39w2d	NA	26.4	NA	NA						Y
HD15	HD	40	39w4d	NA	20.63	NA	NA						Y
